# Conflicts and coalitions among selfish toxin-antidote elements shape the evolution of hyperdivergent haplotypes

**DOI:** 10.64898/2026.10.22.760680

**Authors:** Alevtina Koreshova, Andreas Hagmüller, Arda Kara, Pinelopi Pliota, Tianhua Liao, George Kobakhidze, Joseph Gokcezade, Peter Duchek, Christian Braendle, Gang Dong, Alejandro Burga

## Abstract

Genetic conflict drives evolutionary innovation, yet most research has focused on arms races between selfish elements and their hosts. A second layer—competition among selfish elements—remains largely unexplored. Here, we uncover such a conflict between two antagonistic toxin–antidote elements (TAs), *loki-1/sgyn-1* and *thor-1/sif-1*, in *Caenorhabditis tropicalis*. Each toxin, LOKI-1 or THOR-1, selectively kills progeny homozygous for the opposing haplotype, favoring heterozygotes. Their antidotes, SGYN-1 and SIF-1, evolved from F-box proteins, although SIF-1 subsequently lost its F-box domain. We solved the crystal structure of the THOR-1–SIF-1 complex and used *in vivo* mutagenesis to validate the binding interface, supporting direct toxin neutralization independently of F-box-mediated degradation. A survey of 676 wild isolates revealed two contrasting evolutionary outcomes of antagonizing TAs: independently evolved *loki-1/sgyn-1* and *thor-1/sif-1* remain confined to alternative hyperdivergent haplotypes, whereas other homologous TAs can recombine to form composite haplotypes. Altogether, our findings establish competition among selfish elements as a distinct form of genetic conflict, and support models in which antagonistic TAs act as barriers that restrict gene flow between neighboring populations.
