## Supplementary material for "Conflicts and coalitions among selfish toxin-antidote elements shape the evolution of hyperdivergent haplotypes": Table S8

### Sheet: Sheet1
Strain	Shortname	Genotype	Parental line	Figure	Comments
NIC203	NIC203 wild isolate	wild type	N.A.	1,2,3	Wild isolate from Capesterre Belle-Eau, Guadeloupe. Lat 16.05 Lon -61.63. Found in rotting flowers by N. Poullet and C. Braendle. Source - Christian Braendle
EG6180	EG6180 wild isolate	wild type	N.A.	1,2,3	Wild isolate from El Yunque, Puerto Rico. Lat 18.3 Lon -65.8. Found in rotting fruit by M. Ailion and E. Jorgensen. Source - Christian Braendle
INK74	NIL with two TAs	abuIR1(II:2.5-8.7 Mb, V:12-13.47 Mb, EG6180 > NIC203)	EG6180 > NIC203 backcross	1A	Result of a 30 round backcross of EG6180 into NIC203 with introgressions in Chr. II and Chr. V carrying two TAs of EG6180
INK75	Chr. II NIL	abuIR2(II:2.8-8.7 Mb, EG6180 > NIC203)	INK74	1A	A single introgression (Chr. II) NIL derived from INK74 by crossing NIC203 hermaphrodites with males heterozygous for both introgression
INK76	Chr. V NIL	abuIR7(V:12.5-13.23, EG6180 > NIC203)	INK74	1B, 3A	A single introgression (Chr. V) NIL derived from INK74 by crossing NIC203 hermaphrodites with males heterozygous for both introgression, rare survivor
INK180	Chr. V sub-NIL 1	abuIR7(V:12.5-12.75, EG6180 > NIC203)	INK76	2A	A shorter introgression Chr. V NIL derived from a cross between Chr. V NIL hermaphrodites and NIC203 males
INK181	Chr. V sub-NIL 2	abuIR8(V:,12.98-13.16 EG6180 > NIC203)	INK76	2A	A shorter introgression Chr. V NIL derived from a cross between Chr. V NIL hermaphrodites and NIC203 males
INK182	Chr. V sub-NIL 3	abuIR9(V:12.75-13.23, EG6180 > NIC203)	INK76	2A	A shorter introgression Chr. V NIL derived from a cross between Chr. V NIL hermaphrodites and NIC203 males
INK183	Chr. V sub-NIL 4	abuIR10(V:12.5-12.97, EG6180 > NIC203)	INK76	2A	A shorter introgression Chr. V NIL derived from a cross between Chr. V NIL hermaphrodites and NIC203 males
INK657	ORF019194 (-) / loki-1 (-)	loki-1(abu203[loki-1 c.313G>T;c.315-317GAT>AGC;c.319del])	INK76	2D	Null allele loki-1 in Chr. V NIL background
INK1828	ORF019194 (-); ORF019195 (-) / loki-1(-);sgyn-1(-)	loki-1(abu203[loki-1 c.313G>T;c.315-317GAT>AGC;c.319del]); sgyn-1(abu204[sgyn-1 deletion])	INK657	2E	Null allele loki-1 and sgyn-1 in Chr. V NIL background
INK231	ORF019770(-) / thor-1(-)	thor-1(abu222[thor-1 c.126-127del])	NIC203	2D	Null frameshift allele thor-1 in NIC203 background
INK242	ORF019770(-);ORF019769(-) / thor-1(-);sif-1(-)	thor-1(abu222[thor-1 c.126-127del]); sif-1(abu226[sif-1 c.215-219del])	INK231	2E, 3A	Null frameshift allele thor-1 and sif-1 in NIC203 background
INK1310	ORF019770(Δ);ORF019769(-) / thor-1Δ;sif-1(-)	thor-1(abu284[thor-1 deletion])	INK242	3B	Full deletion allele thor-1 in sif-1(-) background
INK1620	SIF-1 Arg142Ala / R142A	sif-1(abu454[R142A])	NIC203	4D	sif-1 mutant; charge neutralisation
INK1551	SIF-1 Arg151Ala / R151A	sif-1(abu444[R151A])	NIC203	4D	sif-1 mutant; charge neutralisation
INK1617	SIF-1 Arg142Lys / R142K	sif-1(abu453[R142K])	NIC203	4D	sif-1 mutant; charge neutralisation
INK1545	SIF-1 Arg151Lys / R151K	sif-1(abu285[R151K])	NIC203	4D	sif-1 mutant; charge neutralisation
INK1675	SIF-1 Arg151Glu / R151E	sif-1(abu760[R151E])	NIC203	4D	sif-1 mutant; charge neutralisation
INK1621	SIF-1 Arg142Asn / R142N	sif-1(abu759[R142N])	NIC203	4D	sif-1 mutant; charge neutralisation
INK1548	SIF-1 Arg151Gln / R151Q	sif-1(abu443[R151Q])	NIC203	4D	sif-1 mutant; charge neutralisation
INK463	SIF-1 Arg142Glu / R142E	sif-1(abu689[R142E])	NIC203	4D	Homozygous lethal loss of function sif-1 mutant; charge reversal. Line is heterozygous.
INK1263	SIF-1 Arg142Glu;Arg151Glu;Thr147Ala / R142E;T147A;R151E	sif-1(abu571[R142E;T147A;R151E])	NIC203	4D	Homozygous lethal loss of function sif-1 triple mutant. Line is heterozygous.
QX2355	dumpy EG6180	dpy(qq104) X	EG6180	6C	Spontaneous dumpy recessive mutation in EG6180 background. Mutation maps to Chr. X. Used for crosses with JU1373 males instead of WT EG6180 to simplify the screening for heterozygous F1 progeny due to low mating efficiency.
