## Supplementary material for "Conflicts and coalitions among selfish toxin-antidote elements shape the evolution of hyperdivergent haplotypes": Table S9

### Sheet: Crosses
			F2 phenotype				F2 phenotype, %		WT F2 genotype				WT F2 genotype, %
Mother	Father	Repeat #	emb. lethal	larval arrest	wild type	emb. lethal	larval arrest	wild type	NIC/NIC	NIC/EG	EG/EG	NA	NIC/NIC	NIC/EG	EG/EG	NA	Sample size	Figure #
NIC203	INK76	1	31	20	49	31	20	49	3	43	1	2	6.12245	87.7551	2.04082	4.08163	100	1B, 3A
NIC203	INK76	2	39	41	80	24.375	25.625	50	0	75	3	2	0	93.75	3.75	2.5	160	1B, 3A
NIC203	INK76	3	27	16	37	33.75	20	46.25	2	33	2	0	5.40541	89.1892	5.40541	0	80	1B, 3A
NIC203	INK76	total	97	77	166	28.5294	22.6471	48.8235	5	151	6	4	3.01205	90.9639	3.61446	2.40964	340	1B, 3A
INK76	NIC203	1	4	24	62	4.44444	26.6667	68.8889	2	38	13	9	3.22581	61.2903	20.9677	14.5161	90	3A
INK76	NIC203	2	4	28	68	4	28	68	0	51	15	2	0	75	22.0588	2.94118	100	3A
INK76	NIC203	3	14	16	20	28	32	40	0	15	4	1	0	75	20	5	50	3A
INK76	NIC203	4	3	21	76	3	21	76	0	49	27	0	0	64.4737	35.5263	0	100	3A
INK76	NIC203	total	25	89	226	7.35294	26.1765	66.4706	2	153	59	12	0.884956	67.6991	26.1062	5.30973	340	3A
NIC203	INK657	1	33	9	78	27.5	7.5	65	22	50	3	3	28.2051	64.1026	3.84615	3.84615	120	2D
NIC203	INK657	2	16	1	83	16	1	83	29	50	1	3	34.9398	60.241	1.20482	3.61446	100	2D
NIC203	INK657	total	49	10	161	22.2727	4.54545	73.1818	51	100	4	6	31.677	62.1118	2.48447	3.72671	220	2D
INK231	INK76	1	6	29	74	5.50459	26.6055	67.8899	5	47	22	0	6.75676	63.5135	29.7297	0	109	2D
INK231	INK76	2	1	16	63	1.25	20	78.75	2	39	19	3	3.1746	61.9048	30.1587	4.7619	80	2D
INK231	INK76	total	7	45	137	3.7037	23.8095	72.4868	7	86	41	3	5.10949	62.7737	29.927	2.18978	189	2D
INK231	INK657	1	5	0	85	5.55556	0	94.4444	16	36	24	9	18.8235	42.3529	28.2353	10.5882	90	2D
INK231	INK657	2	2	0	98	2	0	98	29	45	21	3	29.5918	45.9184	21.4286	3.06122	100	2D
INK231	INK657	3	2	2	96	2	2	96	21	45	25	5	21.875	46.875	26.0417	5.20833	100	2D
INK231	INK657	total	9	2	279	3.10345	0.689655	96.2069	66	126	70	17	23.6559	45.1613	25.0896	6.09319	290	2D
			F2 phenotype				F2 phenotype, %				WT F2 genotype				WT F2 genotype, %
Mother	Father	Repeat #	emb. lethal	larval arrest	delay	wild type	emb. lethal	larval arrest	delay	wild type	JU/JU	JU/EG	EG/EG	NA	JU/JU	JU/EG	EG/EG	NA	Sample size	Figure #
JU1373	EG6180	1	4	4	15	67	4.44444	4.44444	16.6667	74.4444	24	40	1	2	26.6667	44.4444	1.11111	2.22222	90	6C
JU1373	EG6180	2	10	2	21	77	9.09091	1.81818	19.0909	70	17	55	4	1	15.4545	50	3.63636	0.909091	110	6C
JU1373	EG6180	total	14	6	36	144	7	3	18	72	41	95	5	3	20.5	47.5	2.5	1.5	200	6C
QX2355	JU1373	1	0	0	3	86	0	0	3.37079	96.6292	16	35	13	21	17.9775	39.3258	14.6067	23.5955	89	6C
QX2355	JU1373	2	2	0	0	88	2.22222	0	0	97.7778	23	41	19	5	25.5556	45.5556	21.1111	5.55556	90	6C
QX2355	JU1373	total	2	0	3	174	1.11732	0	1.67598	97.2067	39	76	32	26	21.7877	42.4581	17.8771	14.5251	179	6C
			F2 phenotype				F2 phenotype, %		WT F2 genotype				WT F2 genotype, %
Mother	Father	Repeat #	emb. lethal	larval arrest	wild type	emb. lethal	larval arrest	wild type	KO/KO	KO/WT	WT/WT	NA	NIC/NIC	NIC/EG	EG/EG	NA	Sample size	Figure #
INK242	NIC203	1	17	3	50	24.2857	4.28571	71.4286	3	31	15	1	6	62	30	2	70	2F, 3B
INK242	NIC203	2	14	6	70	15.5556	6.66667	77.7778	2	44	17	7	2.85714	62.8571	24.2857	10	90	2F, 3B
INK242	NIC203	total	31	9	120	19.375	5.625	75	5	75	32	8	4.16667	62.5	26.6667	6.66667	160	2F, 3B
INK1828	INK76	1	1	20	49	1.42857	28.5714	70	0	29	20	0	0	59.1837	40.8163	0	70	2E
INK1828	INK76	2	8	40	102	5.33333	26.6667	68	0	64	30	8	0	62.7451	29.4118	7.84314	150	2E
INK1828	INK76	total	9	60	151	4.09091	27.2727	68.6364	0	93	50	8	0	61.5894	33.1126	5.29801	220	2E
INK1310	NIC203	1	6	2	72	7.5	2.5	90	16	37	19	0	22.2222	51.3889	26.3889	0	80	3B
INK1310	NIC203	2	0	3	47	0	6	94	17	21	9	0	36.1702	44.6809	19.1489	0	50	3B
INK1310	NIC203	total	6	5	119	4.61538	3.84615	91.5385	33	58	28	0	27.7311	48.7395	23.5294	0	130	3B
			F2 phenotype				F2 phenotype, %
Mother	Father	Repeat #	emb. lethal	larval arrest	wild type	emb. lethal	larval arrest	wild type	Sample size	Figure #
INK180	INK76	1	18	25	48	19.7802	27.4725	52.7473	91	2A
INK180	INK76	2	12	32	76	10	26.6667	63.3333	120	2A
INK180	INK76	3	21	29	50	21	29	50	100	2A
INK180	INK76	total	51	86	174	16.3987	27.6527	55.9486	311	2A
INK181	INK76	1	4	1	85	4.44444	1.11111	94.4444	90	2A
INK181	INK76	2	3	3	144	2	2	96	150	2A
INK181	INK76	total	7	4	229	2.91667	1.66667	95.4167	240	2A
INK182	INK76	1	4	0	96	4	0	96	100	2A
INK182	INK76	2	3	1	75	3.79747	1.26582	94.9367	79	2A
INK182	INK76	total	7	1	171	3.91061	0.558659	95.5307	179	2A
INK183	INK76	1	10	9	17	27.7778	25	47.2222	36	2A
INK183	INK76	2	14	25	81	11.6667	20.8333	67.5	120	2A
INK183	INK76	3	14	12	44	20	17.1429	62.8571	70	2A
INK183	INK76	total	38	46	142	16.8142	20.354	62.8319	226	2A

### Sheet: background lethality
		F2 phenotype				F2 phenotype, %
Line	Repeat #	emb. lethal	larval arrest	wild type	emb. lethal	larval arrest	wild type	sample size	Figure
NIC203	1	4	1	85	4.44444	1.11111	94.4444	90	1B
NIC203	2	4	2	94	4	2	94	100	1B
NIC203	total	8	3	179	4.21053	1.57895	94.2105	190	1B
INK76	1	7	3	93	7	3	93	100	1B
INK76	2	0	0	100	0	0	100	100	1B
INK76	total	7	3	193	3.5	1.5	96.5	200	1B
INK657	1	6	1	93	6	1	93	100	S1
INK657	2	3	1	96	3	1	96	100	S1
INK657	total	9	2	189	4.5	1	94.5	200	S1
INK231	1	4	3	93	4	3	93	100	S1
INK231	2	2	2	96	2	2	96	100	S1
INK231	total	6	5	189	3	2.5	94.5	200	S1
INK242	1	2	0	168	1.17647	0	98.8235	170	S1
INK242	total	2	0	168	1.17647	0	98.8235	170	S1
INK1828	1	5	2	93	5	2	93	100	S1
INK1828	2	0	0	30	0	0	100	30	S1
INK1828	total	5	2	123	3.84615	1.53846	94.6154	130	S1

### Sheet: sif-1 interface mutants
		Phenotype				Phenotype (%)
Line	Repeat	Emb. lethal	Larval arrest	Other non-fertile	Delay	Emb. lethal	Larval arrest	Other non-fertile	Delay	Sample size	Figure
NIC203	1	3	0	0	3	3.33333	0	0	3.33333	90	4D
NIC203	2	6	0	0	12	8	0	0	16	75	4D
NIC203	3	3	0	0	11	3	0	0	11	100	4D
NIC203	total	12	0	0	26	4.5283	0	0	9.81132	265	4D
INK1545	1	9	1	0	27	10.5882	1.17647	0	31.7647	85	4D
INK1545	total	9	1	0	27	10.5882	1.17647	0	31.7647	85	4D
INK1548	1	18	2	1	12	21.1765	2.35294	1.17647	14.1176	85	4D
INK1548	total	18	2	1	12	21.1765	2.35294	1.17647	14.1176	85	4D
INK1551	1	2	1	0	28	2	1	0	28	100	4D
INK1551	2	9	2	1	19	10.5882	2.35294	1.17647	22.3529	85	4D
INK1551	total	11	3	1	47	5.94595	1.62162	0.540541	25.4054	185	4D
INK1617	1	3	2	0	36	4	2.66667	0	48	75	4D
INK1617	total	3	2	0	36	4	2.66667	0	48	75	4D
INK1620	1	6	8	1	60	8	10.6667	1.33333	80	75	4D
INK1620	2	6	7	4	34	6	7	4	34	100	4D
INK1620	total	12	15	5	94	6.85714	8.57143	2.85714	53.7143	175	4D
INK1621	1	26	16	2	30	34.6667	21.3333	2.66667	40	75	4D
INK1621	total	26	16	2	30	34.6667	21.3333	2.66667	40	75	4D
INK1675	1	51	11	3	18	56.6667	12.2222	3.33333	20	90	4D
INK1675	total	51	11	3	18	56.6667	12.2222	3.33333	20	90	4D
					WT genotype				WT genotype (%)
Line	Repeat	Emb. lethal	Emb. lethal (%)	Total	R142E/R142E	WT/R142E	WT/WT	NA	R142E/R142E	WT/R142E	WT/WT	NA	total	Figure
INK463	1	61	27.7273	220	5	64	33	3	4.7619	60.9524	31.4286	2.85714	105	S7
INK463	2	NA	NA	NA	0	45	49	24	0	38.1356	41.5254	20.339	118	S7
INK463	total	61	27.7273	220	5	109	82	27	2.24215	48.8789	36.7713	12.1076	223	S7
	WT genotype				WT genotype (%)
Line	mut/mut	WT/mut	WT/WT	NA	mut/mut	WT/mut	WT/WT	NA	total	Figure
INK1263	0	36	23	5	0	56.25	35.9375	7.8125	64	S7
R142K+R151A	0	10	24	0	0	29.4118	70.5882	0	34	S7
R142A+R151A	0	14	36	0	0	28	72	0	50	S7
